# Single-nuclei RNA-sequencing of plant tissues

**DOI:** 10.1101/2020.11.14.382812

**Authors:** Daniele Y. Sunaga-Franze, Jose M. Muino, Caroline Braeuning, Xiaocai Xu, Minglei Zong, Cezary Smaczniak, Wenhao Yan, Cornelius Fischer, Ramon Vidal, Magdalena Kliem, Kerstin Kaufmann, Sascha Sauer

**Author notes:** Joint Authors (Daniele Y. Sunaga-Franze, Jose M. Muino, Caroline Braeuning, Xiaocai Xu).

## Abstract

Single-cell genomics provides unprecedented potential for research on plant development and environmental responses. Here, we introduce a generic procedure for plant nuclei isolation combined with nanowell-based library preparation. Our method enables the transcriptome analysis of thousands of individual plant nuclei. It serves as alternative to the use of protoplast isolation, which is currently a standard methodology for plant single-cell genomics, although it can be challenging for some plant tissues. We show the applicability of our nuclei isolation method by using different plant materials from several species. The potential of our snRNA-seq method is shown through the characterization of transcriptomes of seedlings and developing flowers from *Arabidopsis thaliana*. We evaluated the transcriptome dynamics during the early stages of anther development, identify stage-specific transcription factors regulating this process and the prediction of their target genes. Our nuclei isolation procedure can be applied in different plant species and tissues, thus expanding the toolkit for plant single-cell genomics experiments.

**SIGNIFICANCE STATEMENT:** We introduce an optimized plant nuclei isolation procedure followed by single nuclei RNA-seq that can be applied to different plant tissues without the need for protoplast isolation.
