## Supplementary material for "Single-nuclei RNA-sequencing of plant tissues": Suppl. Table 1

### Sheet: arabidopsis I
Step	Time	rpm	Command
1			Loop 3x
2	1	200	Spin(200/60)
		200
		200
		200
		200
		200
		200
		200
		200
	10	200
		200
		200
		200
		200
		200
		200
		200
		200
		200
	20	200
		200
		200
		200
		200
		200
		200
		200
		200
		200
	30	200
		200
		200
		200
		200
		200
		200
		200
		200
		200
	40	200
		200
		200
		200
		200
		200
		200
		200
		200
		200
	50	200
		200
		200
		200
		200
		200
		200
		200
		200
		200
	60	200
3			end loop
4			Loop 3x
5		200	Spin(200/1)
6		300	Spin(300/1)
7		400	Spin(400/3)
		400
		400
8		-400	Spin(-400/2)
		-400
9		400	Spin(400/3)
		400
	190	400
10		-400	Spin(-400/1)
11		200	Spin(200/4)
		200
		200
		200
12		-400	Spin(-400/2)
		-400
13		400	Spin(400/3)
		400
	200	400
14		200	Spin(200/6)
		200
		200
		200
		200
		200
15		-200	Spin(-200/2)
		-200
16		200	Spin(200/8)
	210	200
		200
		200
		200
		200
		200
		200
17			end loop
18		0	end
