## Supplementary material for "Single-nuclei RNA-sequencing of plant tissues": Suppl. Table 2

### Sheet: Readme
Supplementary Table 1. List of marker genes in Arabidopsis thaliana seedlings and flowers.
Sheet 1: Cluster Overview
Clusters of seedlings and flowers
Sheets 2-3: List of marker genes found with wilcox test
Sheet 2: Marker genes between clusters of seedlings. The top 20 marker genes of each cluster were used as input for TraVaDB to annotate the clusters.
Sheet 3: Marker genes between clusters of flowers. Table with the top 20 marker genes of each cluster which were used as input for TraVaDB to annotate the clusters.

### Sheet: 1.Cluster overview
Seedlings
Cluster	Cell Type
0	Leaves/Cotyledons
1	Not Determined
2	Hypocotyls
3	Vasculature
4	Roots
5	Shoot meristems/undifferentiated cells
6	Root apices
7	Roots/Hypocotyls
8	Leaves
9	Roots
10	Leaves
11	Root apices
12	Roots
Flowers
Cluster	Cell Type
0	Meristem/early anther
1	Meristem/early perianth
2	Internode
3	Late anther
4	Intermediate anther
5	Meristem
6	Intermediate anther
7	Early anther
8	Perianth
9	Meristem
10	Early anther
11	Meristem/carpel
12	Sepal/pedicel
13	Axis
14	Stigma
15	Early anther

### Sheet: 2.Seedlings_marker_genes
gene	p_val	avg_logFC	pct.1	pct.2	p_val_adj	cluster	Gene_Name		** Table with all DEGs between clusters of seedlings.
AT5G65010	1.01102e-101	2.02456	0.617	0.206	5.05508e-98	0	ASN2		*** The top 20 DEGs of each cluster are shown in blue. They were used as input for TraVaDB to annotate the clusters.
AT3G25690	4.25319e-73	1.30052	0.541	0.172	2.12659e-69	0	CHUP1
AT1G58602	5.61073e-65	1.23614	0.527	0.2	2.80537e-61	0
AT3G10060	2.67007e-63	1.11174	0.493	0.171	1.33504e-59	0	FKBP16-4
AT3G52350	2.69216e-63	1.03425	0.465	0.096	1.34608e-59	0
AT1G06680	8.06271e-63	1.21446	0.566	0.237	4.03136e-59	0	PSBP1
AT1G18090	3.55208e-61	0.583758	0.42	0.083	1.77604e-57	0
AT5G64940	3.72977e-59	0.51763	0.566	0.231	1.86489e-55	0	ATATH13
AT5G56850	4.98009e-59	1.0463	0.526	0.199	2.49004e-55	0
AT4G36190	1.14095e-58	0.820509	0.566	0.206	5.70476e-55	0
AT2G26980	4.67622e-58	1.3799	0.547	0.225	2.33811e-54	0	CIPK3
AT5G03830	3.68941e-55	0.414211	0.533	0.209	1.84471e-51	0
AT4G05631	5.35033e-53	1.31622	0.544	0.237	2.67516e-49	0
AT1G49670	4.22613e-49	0.523405	0.344	0.144	2.11306e-45	0	NQR
AT2G32540	5.06215e-49	1.50983	0.485	0.153	2.53107e-45	0	CSLB4
AT3G22420	4.95033e-48	1.07253	0.459	0.127	2.47516e-44	0	WNK2
AT5G21222	1.36675e-47	1.00293	0.46	0.157	6.83373e-44	0	ATC401
AT3G03210	1.18741e-45	0.375762	0.137	0.215	5.93706e-42	0
AT1G66840	1.23026e-44	1.13224	0.454	0.138	6.1513e-41	0	PMI2
AT3G24780	1.38512e-88	0.550697	0.529	0.162	6.92559e-85	1
AT3G12900	2.04811e-77	0.445767	0.393	0.128	1.02406e-73	1
AT2G36100	2.43056e-73	0.480715	0.408	0.116	1.21528e-69	1	CASP1
AT2G44830	4.67007e-67	0.575277	0.612	0.214	2.33503e-63	1
AT4G28490	4.07754e-63	0.84978	0.638	0.223	2.03877e-59	1	RLK5
AT3G22690	7.06468e-62	0.317207	0.51	0.196	3.53234e-58	1
AT5G51590	6.34665e-60	0.271946	0.599	0.218	3.17332e-56	1	AHL4
AT4G03292	6.89418e-58	0.614291	0.354	0.1	3.44709e-54	1
AT2G22410	9.92212e-58	0.259721	0.516	0.175	4.96106e-54	1	PCMP-E28
AT1G31814	2.13137e-53	0.508571	0.506	0.223	1.06569e-49	1	FRL2
AT1G14030	6.14199e-53	0.622387	0.568	0.216	3.071e-49	1	LSMT-L
AT1G67870	1.11704e-50	1.16837	0.494	0.192	5.58522e-47	1
AT5G38565	3.31615e-50	0.296614	0.408	0.17	1.65808e-46	1
AT1G79080	3.17672e-49	0.498325	0.228	0.096	1.58836e-45	1
AT1G06090	1.46896e-48	0.791877	0.492	0.189	7.34479e-45	1
AT3G07210	1.63221e-46	0.255799	0.442	0.182	8.16107e-43	1
AT3G15000	3.46498e-46	0.653849	0.453	0.186	1.73249e-42	1	MORF8
AT2G28790	4.05403e-46	0.808273	0.204	0.099	2.02701e-42	1
AT4G30090	2.22887e-45	0.484979	0.397	0.141	1.11443e-41	1
AT1G12080	9.76423e-45	0.387929	0.44	0.155	4.88211e-41	1
AT5G40450	2.92899e-132	2.31283	0.898	0.286	1.4645e-128	2
AT2G15050	5.74423e-122	3.1394	0.73	0.092	2.87212e-118	2	LTP7
AT5G44020	2.17699e-108	2.5513	0.753	0.136	1.0885e-104	2
AT5G25610	4.74025e-79	2.32311	0.679	0.117	2.37012e-75	2	RD22
AT4G15630	2.40077e-78	2.33676	0.674	0.111	1.20039e-74	2
AT5G10250	9.40272e-73	2.54601	0.606	0.085	4.70136e-69	2	DOT3
AT1G17840	2.51919e-57	1.75578	0.562	0.089	1.2596e-53	2	ABCG11
AT4G33220	3.06053e-56	2.35332	0.567	0.087	1.53027e-52	2	PME44
AT4G01950	1.59731e-53	2.64823	0.562	0.105	7.98654e-50	2	ATGPAT3
AT5G51200	9.19388e-53	1.9489	0.583	0.162	4.59694e-49	2
AT4G14740	2.4656e-52	1.92242	0.545	0.102	1.2328e-48	2
AT2G05540	1.16999e-50	2.33986	0.621	0.192	5.84996e-47	2
AT1G51805	4.86236e-48	1.85027	0.519	0.116	2.43118e-44	2
AT1G29670	6.0115e-48	2.33915	0.524	0.061	3.00575e-44	2
AT2G23680	7.6613e-46	1.37372	0.588	0.18	3.83065e-42	2
AT2G47440	1.78349e-43	1.65421	0.59	0.187	8.91747e-40	2
AT1G35350	4.24185e-43	1.83932	0.56	0.199	2.12093e-39	2	PHO1-H8
AT1G75310	1.16e-42	0.70661	0.557	0.2	5.79999e-39	2	AUL1
AT1G72520	2.04319e-41	1.97697	0.491	0.128	1.02159e-37	2	LOX4
AT2G25735	1.85864e-40	1.48235	0.478	0.069	9.2932e-37	2
AT3G01420	2.15761e-96	2.47534	0.716	0.128	1.0788e-92	3	DOX1
AT2G01530	1.86971e-94	1.69321	0.795	0.128	9.34857e-91	3	MLP329
AT3G09260	1.02604e-62	1.33432	0.69	0.217	5.13018e-59	3	BGLU23
AT5G08240	5.11695e-60	2.22479	0.626	0.13	2.55848e-56	3
AT4G37070	1.2116e-57	2.00387	0.614	0.135	6.05802e-54	3	PLP1
AT3G25290	7.66926e-55	1.2164	0.371	0.079	3.83463e-51	3
AT4G10380	1.97708e-53	1.26721	0.643	0.156	9.88541e-50	3	NIP5-1
AT3G46700	1.97648e-49	1.63792	0.608	0.113	9.8824e-46	3	UGT76E3
AT1G51830	7.11235e-47	2.21808	0.576	0.119	3.55617e-43	3
AT1G64060	2.13974e-44	1.49831	0.558	0.171	1.06987e-40	3	RBOHF
AT5G47740	1.73822e-43	2.40108	0.538	0.083	8.6911e-40	3
AT3G25930	9.75488e-42	1.74492	0.57	0.122	4.87744e-38	3
AT3G09220	1.54739e-41	2.15057	0.532	0.114	7.73695e-38	3	LAC7
AT1G73300	6.33142e-39	2.15717	0.556	0.091	3.16571e-35	3	SCPL2
AT5G19230	9.95782e-39	1.4417	0.465	0.108	4.97891e-35	3
AT4G18550	2.76321e-36	2.59659	0.351	0.084	1.3816e-32	3
AT1G27340	8.37117e-34	0.653042	0.313	0.099	4.18559e-30	3	FBX6
AT3G01290	2.64259e-32	1.89186	0.576	0.184	1.32129e-28	3	HIR3
AT2G41380	3.65448e-32	1.50746	0.561	0.172	1.82724e-28	3
AT3G28345	1.41035e-31	1.53067	0.488	0.137	7.05177e-28	3	ABCB15
AT2G42320	7.92185e-39	1.49886	0.633	0.148	3.96093e-35	4
AT1G69080	1.63136e-33	2.0368	0.561	0.142	8.15682e-30	4
AT1G62990	8.87721e-28	0.930647	0.505	0.143	4.4386e-24	4	KNAT7
AT1G17070	4.65085e-27	0.786617	0.464	0.126	2.32543e-23	4	STIPL1
AT5G23850	1.14276e-26	0.766787	0.449	0.147	5.71382e-23	4
AT3G21465	1.55579e-26	0.838954	0.403	0.133	7.77897e-23	4
AT4G01450	7.25337e-26	1.69466	0.556	0.147	3.62668e-22	4
AT1G11580	2.30502e-25	1.28548	0.464	0.147	1.15251e-21	4	ATPMEPCRA
AT3G23080	5.73329e-25	0.707225	0.444	0.132	2.86665e-21	4
AT1G03920	5.23597e-24	1.48945	0.541	0.151	2.61799e-20	4
AT2G46790	8.22908e-24	0.742191	0.332	0.112	4.11454e-20	4	APRR9
AT1G62330	1.27058e-23	0.733559	0.454	0.139	6.35288e-20	4	OFUT15
AT1G54200	3.68593e-22	1.56608	0.515	0.151	1.84297e-18	4
AT2G41475	5.71277e-22	0.607128	0.454	0.148	2.85639e-18	4	ATS3A
AT5G65530	1.00863e-21	1.83022	0.592	0.237	5.04317e-18	4
AT4G36430	1.07428e-21	1.4562	0.444	0.096	5.37138e-18	4	PER49
AT5G42770	1.57156e-21	0.989497	0.515	0.178	7.85782e-18	4
AT3G43270	2.49856e-21	1.1787	0.52	0.119	1.24928e-17	4	PME32
AT1G01880	8.07702e-21	1.07149	0.531	0.215	4.03851e-17	4	GEN1
AT1G13250	3.37143e-20	0.270247	0.49	0.168	1.68571e-16	4	GATL3
AT1G56110	2.02946e-45	2.24716	0.711	0.162	1.01473e-41	5	NOP56
AT5G13840	1.25913e-36	2.89944	0.572	0.102	6.29566e-33	5	FZR3
AT3G10310	3.18928e-36	3.35957	0.561	0.062	1.59464e-32	5
AT5G60930	7.67725e-36	2.85818	0.633	0.082	3.83863e-32	5
AT4G23800	9.15779e-35	2.57945	0.606	0.094	4.5789e-31	5	HMGB6
AT3G19050	1.00513e-34	1.96041	0.589	0.113	5.02567e-31	5	KIN12D
AT5G02500	4.8402e-34	1.05157	0.711	0.224	2.4201e-30	5	MED37E
AT3G14600	6.21149e-34	2.18279	0.683	0.171	3.10574e-30	5	RPL18AC
AT3G44050	1.91092e-33	3.21332	0.539	0.067	9.55461e-30	5	KIN12E
AT4G25340	1.69044e-32	1.89114	0.611	0.15	8.45218e-29	5	FKBP53
AT2G35350	1.76333e-30	1.6606	0.567	0.061	8.81664e-27	5	PLL1
AT4G34670	5.40152e-30	0.68949	0.694	0.259	2.70076e-26	5	RPS3AB
AT2G18020	2.93204e-29	1.32972	0.644	0.188	1.46602e-25	5	RPL8A
AT1G20060	6.31424e-29	2.50367	0.617	0.09	3.15712e-25	5
AT3G05060	1.19673e-28	1.63661	0.6	0.17	5.98367e-25	5	NOP5-2
AT5G40480	2.40807e-28	1.61124	0.556	0.117	1.20404e-24	5	GB210
AT5G03885	3.3716e-28	2.90427	0.45	0.04	1.6858e-24	5
AT4G34200	1.05977e-27	1.60256	0.6	0.162	5.29887e-24	5	PGDH1
AT3G57150	1.34077e-27	1.90478	0.639	0.195	6.70386e-24	5	CBF5
AT5G60210	1.92739e-27	2.5493	0.544	0.105	9.63694e-24	5	RIP5
AT5G48110	2.83379e-31	2.16873	0.652	0.125	1.41689e-27	6
AT5G52280	1.13097e-30	1.94441	0.732	0.181	5.65486e-27	6
AT2G14890	6.10395e-29	1.65643	0.638	0.14	3.05197e-25	6	AGP9
AT5G10720	3.93854e-26	2.31993	0.609	0.097	1.96927e-22	6	AHK5
AT5G66310	2.73527e-25	2.15285	0.594	0.156	1.36764e-21	6	KIN7H
AT1G15210	3.21316e-25	2.10612	0.667	0.138	1.60658e-21	6	ABCG35
AT2G35880	8.70969e-25	1.69459	0.63	0.171	4.35484e-21	6	WDL4
AT1G62480	1.72355e-24	2.22574	0.696	0.185	8.61776e-21	6
AT5G61790	9.1154e-24	1.49144	0.659	0.171	4.5577e-20	6	CNX1
AT1G31950	2.78418e-23	2.94853	0.558	0.121	1.39209e-19	6
AT1G11670	4.65648e-23	1.16129	0.652	0.187	2.32824e-19	6	DTX36
AT5G60400	2.01552e-22	0.95534	0.529	0.149	1.00776e-18	6
AT3G08880	3.03502e-22	2.12936	0.58	0.109	1.51751e-18	6	SPC24
AT3G57630	1.35597e-21	1.47486	0.551	0.139	6.77983e-18	6
AT1G80500	2.9705e-21	1.18508	0.529	0.154	1.48525e-17	6
AT2G30500	7.90352e-21	1.52526	0.616	0.208	3.95176e-17	6	NET4B
AT4G00710	9.43557e-21	1.59024	0.587	0.193	4.71779e-17	6	BSK3
AT3G12560	1.29952e-20	1.05699	0.616	0.196	6.49761e-17	6	TRP3
AT3G25500	3.73716e-20	1.80084	0.558	0.175	1.86858e-16	6	FH1
AT1G11000	6.01236e-20	1.23581	0.529	0.141	3.00618e-16	6	MLO4
AT3G09260	1.26863e-71	2.61058	0.985	0.238	6.34317e-68	7	BGLU23
AT3G15950	8.07456e-71	2.82459	0.978	0.217	4.03728e-67	7	NAI2
AT5G48000	4.04185e-70	3.57339	0.89	0.137	2.02092e-66	7	CYP708A2
AT2G01530	2.29111e-69	2.89531	0.956	0.17	1.14556e-65	7	MLP329
AT3G16400	4.48894e-64	2.88395	0.949	0.227	2.24447e-60	7	NSP1
AT3G16450	3.03875e-63	3.17792	0.912	0.184	1.51938e-59	7	JAL33
AT5G48010	1.13984e-60	3.56758	0.89	0.148	5.69922e-57	7	THAS1
AT3G46700	4.31626e-55	2.59466	0.853	0.138	2.15813e-51	7	UGT76E3
AT3G16420	2.14999e-51	2.62017	0.86	0.224	1.075e-47	7	PBP1
AT5G38020	1.7738e-50	3.01646	0.801	0.123	8.86898e-47	7
AT5G38030	2.60358e-49	3.15861	0.846	0.156	1.30179e-45	7	DTX30
AT4G37070	2.69717e-49	2.16411	0.824	0.161	1.34858e-45	7	PLP1
AT5G26290	5.594e-48	2.58842	0.801	0.151	2.797e-44	7
AT5G47990	3.68307e-44	3.17398	0.772	0.131	1.84153e-40	7	CYP705A5
AT3G01420	1.08555e-43	1.77654	0.801	0.168	5.42777e-40	7	DOX1
AT2G17500	3.45015e-42	2.59609	0.794	0.157	1.72508e-38	7	PILS5
AT5G26260	7.32265e-41	2.60732	0.779	0.142	3.66132e-37	7
AT4G27860	2.5805e-38	2.31261	0.728	0.163	1.29025e-34	7
AT3G09220	5.0763e-36	1.88972	0.743	0.135	2.53815e-32	7	LAC7
AT5G36180	3.82606e-35	2.07542	0.728	0.131	1.91303e-31	7	SCPL1
AT2G25510	3.2546e-52	3.80382	0.936	0.13	1.6273e-48	8
AT1G35710	8.09303e-51	4.17676	0.947	0.113	4.04651e-47	8
AT5G42530	1.27528e-49	3.81196	0.926	0.12	6.37642e-46	8
AT4G14400	1.31244e-40	4.03464	0.872	0.127	6.56219e-37	8	ACD6
AT2G14560	1.23333e-35	4.24877	0.809	0.087	6.16666e-32	8	LURP1
AT1G58602	3.26349e-25	1.59208	0.745	0.257	1.63174e-21	8
AT5G54610	2.14641e-22	3.91021	0.723	0.095	1.07321e-18	8	BAD1
AT1G21250	8.98296e-22	3.08869	0.67	0.116	4.49148e-18	8	WAK1
AT2G46440	2.34706e-20	2.74111	0.67	0.116	1.17353e-16	8	CNGC11
AT3G28540	8.1144e-20	2.87313	0.638	0.086	4.0572e-16	8
AT5G46500	8.13447e-17	2.46705	0.691	0.206	4.06724e-13	8
AT2G15042	2.62826e-15	3.00466	0.585	0.109	1.31413e-11	8
AT4G11900	1.49507e-14	1.53037	0.564	0.171	7.47533e-11	8
AT1G66970	8.59202e-14	1.44139	0.585	0.165	4.29601e-10	8	SVL2
AT2G32680	1.186e-12	3.30064	0.543	0.086	5.93001e-09	8	AtRLP23
AT3G57260	1.74029e-12	3.05191	0.511	0.082	8.70145e-09	8	BGL2
AT3G25690	2.29836e-11	1.06838	0.553	0.245	1.14918e-07	8	CHUP1
AT2G44140	1.03927e-10	0.646775	0.053	0.178	5.19637e-07	8	ATG4A
AT1G35210	1.50792e-10	1.28003	0.34	0.092	7.53958e-07	8
AT4G27830	3.28358e-10	0.811356	0.511	0.205	1.64179e-06	8	BGLU10
AT3G47790	3.00166e-36	4.14027	0.915	0.11	1.50083e-32	9	ABCA8
AT1G45201	1.33844e-35	3.60966	0.915	0.169	6.69221e-32	9	ATTLL1
AT3G44540	3.60905e-33	4.0251	0.873	0.093	1.80452e-29	9	FAR4
AT5G37990	1.03477e-31	2.91627	0.873	0.128	5.17384e-28	9
AT1G14120	1.95323e-30	3.94613	0.859	0.145	9.76613e-27	9
AT4G35160	2.64816e-29	2.70244	0.775	0.097	1.32408e-25	9	ASMT
AT5G38020	1.2758e-28	2.77988	0.873	0.137	6.37898e-25	9
AT3G44550	2.2677e-26	2.8665	0.775	0.11	1.13385e-22	9	FAR5
AT3G16400	2.39422e-26	1.83834	0.887	0.245	1.19711e-22	9	NSP1
AT2G38380	2.9529e-25	2.9979	0.775	0.14	1.47645e-21	9	PER22
AT3G09260	3.75143e-25	1.37216	0.915	0.257	1.87572e-21	9	BGLU23
AT1G35250	2.03649e-24	3.09999	0.789	0.163	1.01825e-20	9	ALT2
AT1G55020	4.96725e-24	2.78879	0.761	0.144	2.48363e-20	9	LOX1
AT1G79520	1.16603e-23	1.92044	0.817	0.201	5.83014e-20	9
AT2G33205	1.1885e-23	2.72453	0.775	0.15	5.94248e-20	9
AT3G15950	1.25647e-21	1.435	0.831	0.239	6.28237e-18	9	NAI2
AT4G02482	1.86649e-20	0.502429	0.592	0.106	9.33246e-17	9
AT5G12880	2.27105e-20	1.44626	0.592	0.077	1.13552e-16	9
AT2G19720	4.34696e-20	1.25735	0.577	0.065	2.17348e-16	9	RPS15AB
AT3G02630	6.93573e-20	1.36378	0.592	0.091	3.46786e-16	9	S-ACP-DES5
AT4G16680	4.23097e-30	2.98925	0.966	0.24	2.11548e-26	10
AT3G13080	1.79027e-21	2.64907	0.81	0.179	8.95136e-18	10	ABCC3
AT3G62150	1.18435e-17	1.86225	0.776	0.18	5.92175e-14	10	ABCB21
AT1G10580	1.505e-17	2.80467	0.776	0.188	7.52498e-14	10
AT2G18193	2.31007e-16	1.98088	0.707	0.156	1.15504e-12	10
AT3G47090	2.97003e-16	2.98404	0.724	0.131	1.48502e-12	10
AT1G58602	8.58492e-16	1.14406	0.828	0.262	4.29246e-12	10
AT2G05710	2.25132e-15	1.59313	0.655	0.186	1.12566e-11	10	ACO3
AT5G46500	5.88113e-15	1.51598	0.724	0.212	2.94056e-11	10
AT4G31770	2.54235e-14	1.68881	0.655	0.105	1.27117e-10	10	DBR1
AT3G23990	4.92921e-14	1.48373	0.741	0.196	2.46461e-10	10	CPN60
AT5G04980	1.19985e-13	2.11119	0.638	0.179	5.99924e-10	10	IP5P10
AT4G27830	1.44992e-13	1.30603	0.724	0.204	7.24958e-10	10	BGLU10
AT3G29010	1.847e-13	1.60322	0.655	0.103	9.23499e-10	10
AT4G03120	1.87713e-13	0.794619	0.552	0.091	9.38564e-10	10
AT4G19560	2.73623e-13	1.46387	0.603	0.1	1.36812e-09	10	CYCT1-2
AT5G37830	3.55537e-13	1.54267	0.603	0.137	1.77768e-09	10	OXP1
AT5G56680	5.64967e-13	1.48669	0.638	0.13	2.82483e-09	10	SYNC1
AT5G47580	6.86006e-13	1.95285	0.638	0.11	3.43003e-09	10
AT3G05360	8.2708e-13	2.09608	0.672	0.164	4.1354e-09	10	RLP30
AT4G34580	2.26921e-35	4.68054	0.981	0.054	1.13461e-31	11	SFH1
AT5G40860	1.22038e-33	4.36971	0.889	0.062	6.10188e-30	11
AT3G54870	1.10808e-32	4.73703	0.944	0.051	5.54042e-29	11	KINUC
AT5G51060	2.84461e-30	4.22483	0.889	0.078	1.42231e-26	11	RBOHC
AT5G67400	9.96991e-30	5.10858	0.889	0.064	4.98495e-26	11	PER73
AT1G08340	2.93159e-28	4.93581	0.889	0.059	1.4658e-24	11	ROPGAP5
AT3G21070	1.22072e-27	2.85359	0.889	0.17	6.1036e-24	11	NADK1
AT1G73860	1.68267e-27	4.73982	0.796	0.036	8.41335e-24	11	KIN14P
AT5G17390	4.24054e-27	3.90591	0.889	0.092	2.12027e-23	11
AT1G33700	9.32844e-27	4.45792	0.87	0.107	4.66422e-23	11
AT1G48930	4.40869e-26	4.67093	0.852	0.078	2.20435e-22	11	AtGH9C1
AT5G65930	6.418e-26	3.33403	0.889	0.196	3.209e-22	11	ZWI
AT3G54580	1.18961e-25	3.80247	0.833	0.108	5.94804e-22	11
AT4G02390	1.01249e-24	3.86311	0.852	0.144	5.06247e-21	11	PARP2
AT4G37070	3.98468e-24	1.71505	0.87	0.179	1.99234e-20	11	PLP1
AT4G36520	1.38196e-23	2.96925	0.889	0.27	6.90982e-20	11
AT4G00680	9.18212e-23	4.3968	0.815	0.056	4.59106e-19	11	ADF8
AT3G13782	1.37705e-22	3.53493	0.833	0.084	6.88525e-19	11	NAP1
AT1G09170	1.98098e-22	3.47812	0.852	0.101	9.90492e-19	11
AT1G62980	1.39465e-21	3.86402	0.759	0.113	6.97327e-18	11	EXPA18
AT2G48130	6.47349e-19	4.68568	1	0.079	3.23675e-15	12
AT1G04220	1.03861e-18	4.49314	1	0.126	5.19306e-15	12	KCS2
AT5G12420	1.01521e-16	4.76371	0.963	0.162	5.07607e-13	12
AT1G56320	1.34896e-16	5.64138	0.926	0.068	6.74482e-13	12
AT3G04370	1.45437e-14	4.7495	0.852	0.064	7.27186e-11	12	CRRSP39
AT1G49960	2.91264e-14	3.52925	0.889	0.155	1.45632e-10	12	NAT4
AT2G23540	3.33089e-14	4.94774	0.889	0.112	1.66544e-10	12
AT1G49430	5.71059e-14	2.57412	0.889	0.148	2.8553e-10	12	LACS2
AT5G16390	1.00667e-13	2.61552	0.889	0.19	5.03335e-10	12	BCCP1
AT2G05160	1.15412e-13	2.513	0.889	0.139	5.7706e-10	12
AT3G44550	1.4697e-13	3.15749	0.889	0.119	7.3485e-10	12	FAR5
AT4G29800	2.08154e-13	3.10883	0.889	0.146	1.04077e-09	12	PLP8
AT1G24360	2.91393e-13	3.0788	0.889	0.179	1.45697e-09	12
AT5G47630	3.05614e-13	2.32692	0.852	0.194	1.52807e-09	12	MTACP2
AT3G04230	3.92634e-13	2.43782	0.778	0.089	1.96317e-09	12	RPS16B
AT4G34050	8.75442e-13	2.44365	0.889	0.219	4.37721e-09	12	CCoAOMT1
AT1G20540	2.12749e-12	1.92112	0.852	0.161	1.06375e-08	12
AT3G44765	2.68905e-12	3.02816	0.778	0.067	1.34452e-08	12
AT5G37690	2.84305e-12	4.70129	0.852	0.123	1.42153e-08	12
AT3G25110	3.3339e-12	3.36376	0.852	0.115	1.66695e-08	12	FATA

### Sheet: 3.Flower_marker_genes
gene	p_val	avg_logFC	pct.1	pct.2	p_val_adj	cluster
AT5G25980	4.99995e-06	0.25836	1	1	0.0734492	0
AT5G62080	1.38581e-05	0.453589	0.99	0.996	0.203576	0
AT3G07010	0.000596683	0.293577	0.131	0.304	1	0
AT2G27170	0.00115651	0.31856	0.313	0.505	1	0
AT5G07550	0.00118644	0.258522	1	1	1	0
AT2G41830	0.00159128	0.263197	0.909	0.923	1	0
AT1G79640	0.00321324	0.660182	0.202	0.361	1	0
AT5G52160	0.0040201	0.579073	0.899	0.82	1	0
AT1G08230	0.00421695	0.32276	0.131	0.279	1	0
AT5G26760	0.00487498	0.352548	0.323	0.509	1	0
AT3G05060	0.00771635	0.304857	0.354	0.528	1	0
AT1G55340	0.0078893	0.342593	0.232	0.383	1	0
AT4G23980	0.0080404	0.468122	0.253	0.423	1	0
AT5G22780	0.00819455	0.530479	0.131	0.254	1	0
AT5G07560	0.00954771	0.329627	0.909	0.955	1	0
AT1G67090	8.50592e-06	0.323854	1	1	0.124952	1
AT4G16950	0.000638999	1.14234	0.273	0.137	1	1
AT4G15830	0.000749464	0.521382	0.961	0.929	1	1
AT1G35580	0.000945435	0.384442	0.156	0.349	1	1
AT1G70090	0.00309995	0.988056	0.273	0.149	1	1
AT5G54770	0.00358473	0.419622	0.974	0.97	1	1
AT1G80500	0.00511687	0.744588	0.13	0.304	1	1
AT1G28290	0.00511759	0.474151	0.922	0.879	1	1
AT3G52150	0.00562114	1.11773	0.377	0.249	1	1
AT3G50210	0.00595959	1.07369	0.351	0.216	1	1
AT1G06463	0.00615129	0.302449	0.299	0.176	1	1
AT4G15440	0.00639201	0.806429	0.519	0.374	1	1
AT1G56660	0.00801182	0.308742	0.156	0.297	1	1
AT1G60800	0.00915444	0.317259	0.234	0.418	1	1
AT5G63160	6.79377e-12	1.31627	0.391	0.108	9.98005e-08	2
AT4G37080	1.22447e-10	1.03464	0.681	0.353	1.79874e-06	2
AT5G50150	2.05278e-10	1.13936	0.507	0.198	3.01553e-06	2
AT1G60060	5.4617e-10	1.04612	0.681	0.36	8.02323e-06	2
AT3G43800	1.15667e-09	1.02076	0.348	0.098	1.69915e-05	2
AT4G00440	1.56127e-09	1.48621	0.493	0.203	2.2935e-05	2
AT1G74170	2.86532e-09	1.38931	0.348	0.104	4.20916e-05	2
AT5G35670	4.64044e-09	1.38111	0.391	0.135	6.81681e-05	2
AT3G23590	6.86897e-09	1.33238	0.406	0.149	0.000100905	2
AT2G01610	6.98928e-09	1.13426	0.478	0.198	0.000102672	2
AT2G40480	1.45574e-08	1.39805	0.377	0.135	0.000213848	2
AT3G53540	1.82222e-08	1.02104	0.261	0.069	0.000267684	2
AT2G21660	4.64515e-08	0.280468	1	1	0.000682372	2
AT3G51950	4.83766e-08	0.714471	0.971	0.858	0.000710652	2
AT3G56480	6.54889e-08	0.504457	0.435	0.172	0.000962032	2
AT2G30230	6.56558e-08	1.13309	0.348	0.117	0.000964483	2
AT3G54260	7.35536e-08	1.11943	0.304	0.095	0.0010805	2
AT3G61850	1.29256e-07	1.3267	0.304	0.098	0.00189878	2
AT1G29357	1.45292e-07	0.664124	0.493	0.219	0.00213434	2
AT4G39260	1.57733e-07	0.493967	1	0.991	0.0023171	2
AT1G23510	4.77017e-44	2.75703	0.714	0.105	7.00738e-40	3
AT1G23660	6.66657e-40	2.24332	0.905	0.227	9.79318e-36	3
AT1G23570	3.45661e-34	2.13425	1	1	5.07776e-30	3
AT2G43710	1.04914e-31	2.07811	1	0.922	1.54118e-27	3
AT1G23520	7.04829e-30	2.9077	0.825	0.277	1.03539e-25	3
AT1G23645	3.12538e-29	2.35386	0.349	0.028	4.59119e-25	3
AT3G25050	1.56837e-28	1.45416	1	0.992	2.30394e-24	3
AT1G75910	2.60303e-26	1.19254	1	1	3.82385e-22	3
AT5G58980	1.47224e-25	2.22115	0.73	0.216	2.16272e-21	3
AT1G23590	5.2522e-25	2.47294	0.714	0.216	7.71548e-21	3
AT5G07530	7.08609e-25	0.856042	1	1	1.04095e-20	3
AT3G57810	8.39554e-24	1.90798	0.968	0.72	1.2333e-19	3
AT1G23250	3.52353e-23	2.29168	0.683	0.197	5.17607e-19	3
AT1G23650	1.84028e-22	1.86493	0.508	0.095	2.70337e-18	3
AT1G75930	1.35388e-21	1.26648	1	0.989	1.98885e-17	3
AT1G23610	6.8516e-21	3.01981	0.429	0.076	1.0065e-16	3
AT1G23690	1.24527e-20	2.51227	0.492	0.101	1.8293e-16	3
AT1G23580	2.76063e-20	1.8704	0.841	0.425	4.05537e-16	3
AT2G43080	6.20591e-20	1.74479	0.905	0.61	9.11648e-16	3
AT5G65440	8.83341e-20	1.66429	0.952	0.652	1.29763e-15	3
AT4G00026	1.89138e-28	2.126	0.983	0.822	2.77844e-24	4
AT1G75910	2.47456e-28	1.44174	1	1	3.63513e-24	4
AT1G20120	2.9792e-27	1.60997	1	0.98	4.37645e-23	4
AT1G20130	3.99302e-27	1.15823	1	1	5.86575e-23	4
AT1G23570	1.22715e-26	1.74045	1	1	1.80268e-22	4
AT1G75940	1.81527e-25	0.928857	1	1	2.66663e-21	4
AT2G46200	3.50657e-25	2.28569	0.897	0.431	5.15115e-21	4
AT2G43710	1.03955e-24	1.63192	1	0.922	1.5271e-20	4
AT1G75930	3.2412e-24	1.49485	1	0.989	4.76133e-20	4
AT1G23560	1.41282e-23	1.79545	0.966	0.602	2.07544e-19	4
AT1G28710	2.53526e-22	1.61828	0.983	0.851	3.72429e-18	4
AT1G67990	2.64967e-21	1.21973	1	0.999	3.89236e-17	4
AT5G07520	4.02488e-21	1.42285	1	0.786	5.91255e-17	4
AT4G37900	1.88493e-20	1.05612	1	0.996	2.76896e-16	4
AT1G15470	2.52254e-20	1.84048	0.983	0.703	3.70561e-16	4
AT1G23580	8.16117e-20	1.74421	0.879	0.425	1.19888e-15	4
AT5G44265	8.81213e-20	1.23088	0.466	0.081	1.2945e-15	4
AT1G74530	1.54489e-19	1.80463	0.879	0.444	2.26945e-15	4
AT1G23660	1.94884e-19	1.7036	0.741	0.243	2.86284e-15	4
AT4G13345	5.3871e-19	1.55579	0.914	0.471	7.91365e-15	4
AT1G20720	9.19227e-09	1.18872	0.34	0.091	0.000135034	5
AT3G11220	5.60262e-08	1.04752	0.321	0.088	0.000823025	5
AT4G25340	1.00263e-07	0.604923	0.83	0.426	0.00147286	5
AT1G54500	1.85098e-07	1.27076	0.321	0.095	0.00271909	5
AT5G60200	3.25604e-07	1.03728	0.283	0.076	0.00478312	5
AT3G11000	1.3148e-06	0.875975	0.585	0.299	0.0193145	5
AT5G48600	1.36897e-06	0.655981	0.604	0.283	0.0201102	5
AT1G12850	1.9844e-06	0.955352	0.321	0.105	0.0291508	5
AT4G23570	2.16463e-06	0.864906	0.302	0.093	0.0317984	5
AT4G18100	2.83963e-06	0.568624	0.981	0.828	0.0417141	5
AT5G28640	2.85669e-06	1.03871	0.774	0.55	0.0419648	5
AT5G55820	3.02662e-06	0.694491	0.491	0.217	0.0444611	5
AT5G47370	3.16258e-06	0.815355	0.283	0.086	0.0464582	5
AT1G06900	3.84843e-06	0.846359	0.415	0.161	0.0565335	5
AT4G29100	4.87719e-06	1.25682	0.358	0.136	0.071646	5
AT4G23750	5.09219e-06	0.436063	0.302	0.097	0.0748043	5
AT1G02800	6.8651e-06	1.02474	0.34	0.122	0.100848	5
AT3G21640	7.17001e-06	0.929647	0.321	0.115	0.105327	5
AT5G51600	7.40388e-06	0.384066	0.472	0.207	0.108763	5
AT3G27360	7.42064e-06	0.720338	0.509	0.247	0.109009	5
AT2G16750	9.91828e-22	2.1085	0.904	0.443	1.457e-17	6
AT1G27860	5.51093e-19	1.78045	0.519	0.104	8.09556e-15	6
AT1G32220	1.04984e-18	2.20532	0.962	0.592	1.54222e-14	6
AT2G16360	1.4374e-18	1.04685	0.288	0.029	2.11155e-14	6
AT4G30570	1.81057e-18	1.5696	0.462	0.082	2.65973e-14	6
AT4G18550	1.39929e-16	1.8783	0.846	0.45	2.05556e-12	6
AT1G32780	1.60801e-16	1.51664	0.769	0.297	2.36217e-12	6
AT3G56170	1.69995e-16	1.66968	0.75	0.277	2.49723e-12	6
AT1G67990	1.52726e-14	1.14961	1	0.999	2.24354e-10	6
AT4G17483	3.32457e-14	1.73394	0.808	0.386	4.88379e-10	6
AT5G66110	4.5039e-13	1.3069	0.308	0.051	6.61624e-09	6
AT4G19640	4.77186e-13	1.37458	0.923	0.563	7.00986e-09	6
AT5G13380	6.58084e-13	1.37574	0.962	0.802	9.66725e-09	6
AT1G15470	6.70145e-13	1.3581	0.942	0.708	9.84443e-09	6
AT1G23560	2.48287e-12	1.43197	0.885	0.609	3.64733e-08	6
AT1G74530	2.80659e-12	1.3434	0.846	0.449	4.12288e-08	6
AT5G28470	3.10452e-12	1.41623	0.558	0.187	4.56055e-08	6
AT3G43920	1.031e-11	1.25163	0.731	0.327	1.51454e-07	6
AT3G05570	1.66421e-11	1.7504	0.654	0.29	2.44472e-07	6
AT1G28710	1.88228e-11	1.47258	1	0.851	2.76507e-07	6
AT2G16910	1.87549e-21	1.75287	1	0.827	2.75509e-17	7
AT5G52170	6.58323e-20	1.28954	0.353	0.041	9.67076e-16	7
AT5G08250	1.21801e-19	2.14973	0.667	0.19	1.78926e-15	7
AT5G62080	6.81639e-19	1.16643	1	0.995	1.00133e-14	7
AT1G63630	9.98067e-19	1.63367	0.431	0.071	1.46616e-14	7
AT1G19230	2.98644e-18	1.4601	0.549	0.118	4.38709e-14	7
AT3G33520	3.30035e-17	1.27903	0.608	0.158	4.84822e-13	7
AT4G35420	4.58632e-17	1.31943	1	0.857	6.7373e-13	7
AT4G33330	2.35543e-16	2.20139	0.314	0.042	3.46013e-12	7
AT5G23700	2.70121e-16	1.46606	0.49	0.102	3.96808e-12	7
AT5G44550	3.99423e-16	1.59633	0.333	0.048	5.86752e-12	7
AT1G28380	1.81514e-15	1.19536	0.725	0.239	2.66644e-11	7
AT1G67920	3.25932e-15	1.57436	0.686	0.227	4.78794e-11	7
AT1G62570	8.81846e-15	1.71295	0.706	0.257	1.29543e-10	7
AT3G25260	4.25349e-13	1.62052	0.392	0.082	6.24837e-09	7
AT4G26140	5.93475e-13	1.03234	0.667	0.23	8.71815e-09	7
AT3G17675	1.25866e-12	1.47812	0.529	0.161	1.84897e-08	7
AT4G35070	1.60644e-12	1.57142	0.686	0.273	2.35986e-08	7
AT1G79780	1.64168e-12	1.44416	0.627	0.231	2.41163e-08	7
AT5G53190	3.97817e-12	1.55886	0.863	0.619	5.84394e-08	7
AT2G38995	4.84534e-15	2.36366	0.784	0.407	7.1178e-11	8
AT1G45191	8.81456e-14	2.00372	0.333	0.058	1.29486e-09	8
AT1G02205	2.04923e-13	1.62578	0.961	0.77	3.01033e-09	8
AT4G08910	1.18704e-12	1.154	0.471	0.123	1.74376e-08	8
AT5G45850	1.28448e-12	1.37093	0.294	0.048	1.88689e-08	8
AT4G30350	1.4182e-11	1.20492	0.706	0.281	2.08334e-07	8
AT1G58430	3.09671e-11	2.05762	0.431	0.119	4.54907e-07	8
AT5G25610	4.77349e-11	1.48954	0.902	0.65	7.01225e-07	8
AT5G15310	5.36012e-11	2.09988	0.49	0.164	7.87402e-07	8
AT1G63710	1.46701e-10	1.7839	0.353	0.082	2.15503e-06	8
AT1G45010	2.091e-10	1.58298	0.451	0.137	3.07168e-06	8
AT1G27950	6.79083e-09	1.37272	0.667	0.342	9.97573e-05	8
AT5G33370	1.01997e-08	2.1965	0.706	0.493	0.000149834	8
AT2G04570	1.11957e-08	1.57232	0.608	0.299	0.000164465	8
AT1G49430	1.49567e-08	1.46689	0.706	0.414	0.000219714	8
AT4G33790	1.59431e-08	1.61645	0.627	0.313	0.000234204	8
AT1G11850	2.6503e-08	1.28001	0.569	0.257	0.00038933	8
AT1G76620	5.24243e-08	2.18346	0.392	0.14	0.000770113	8
AT3G21250	5.29443e-07	1.6003	0.725	0.448	0.00777752	8
AT4G39330	5.41082e-07	1.00626	0.882	0.753	0.00794849	8
AT1G18540	0.000120388	0.491509	0.939	0.756	1	9
AT5G62440	0.000316581	0.66189	0.388	0.175	1	9
AT2G28350	0.000414657	0.541463	0.347	0.157	1	9
AT3G16640	0.000582731	0.441747	0.98	0.952	1	9
AT1G52400	0.000604953	0.373974	1	1	1	9
AT5G04420	0.000697915	1.24705	0.306	0.138	1	9
AT4G09320	0.0033833	0.533639	0.857	0.848	1	9
AT5G24930	0.00355067	1.16473	0.469	0.349	1	9
AT5G60390	0.00361554	0.278164	1	0.998	1	9
AT1G62430	0.00415294	1.28539	0.327	0.166	1	9
AT5G02450	0.00425277	0.660556	0.939	0.828	1	9
AT4G17520	0.00529987	0.670633	0.694	0.517	1	9
AT5G38480	0.00603714	0.786633	0.551	0.395	1	9
AT2G26670	0.00623029	0.779956	0.265	0.124	1	9
AT1G12520	0.00676124	0.894276	0.408	0.249	1	9
AT1G48440	0.00702356	0.710736	0.388	0.237	1	9
AT1G02140	0.00708732	0.588867	0.694	0.528	1	9
AT5G43020	0.00775772	0.739049	0.306	0.165	1	9
AT2G47630	0.00817842	0.914434	0.286	0.145	1	9
AT1G70600	0.0084421	0.369048	1	0.944	1	9
AT3G13220	1.12852e-23	2.45327	1	0.834	1.6578e-19	10
AT1G69500	7.18171e-19	1.78845	0.978	0.899	1.05499e-14	10
AT3G42960	6.83685e-18	1.92866	0.956	0.827	1.00433e-13	10
AT1G68540	2.70031e-17	1.87712	0.978	0.841	3.96675e-13	10
AT3G09405	4.44505e-16	2.85104	0.6	0.17	6.52978e-12	10
AT4G22870	7.69774e-16	2.75167	0.556	0.143	1.1308e-11	10
AT4G35420	6.57089e-15	1.47185	0.978	0.859	9.65264e-11	10
AT1G28470	7.66053e-15	2.14243	0.267	0.03	1.12533e-10	10
AT1G02050	3.45006e-14	1.14006	1	0.911	5.06814e-10	10
AT1G06280	7.78996e-14	2.00597	0.689	0.234	1.14435e-09	10
AT4G20050	1.03076e-13	1.60714	0.978	0.713	1.51418e-09	10
AT1G61065	1.02332e-12	1.43426	0.933	0.665	1.50325e-08	10
AT3G03130	1.10808e-12	3.13315	0.778	0.428	1.62777e-08	10
AT1G49000	1.1831e-12	2.15861	0.333	0.058	1.73797e-08	10
AT1G62940	1.44927e-12	1.36007	0.978	0.82	2.12898e-08	10
AT4G34060	1.83162e-12	2.18638	0.489	0.132	2.69065e-08	10
AT1G52618	2.8787e-12	1.79196	0.467	0.121	4.22881e-08	10
AT3G11980	4.83868e-12	1.23548	1	0.946	7.10802e-08	10
AT1G18960	7.52292e-12	1.89154	0.778	0.44	1.10512e-07	10
AT1G66090	1.43226e-11	2.28339	0.289	0.048	2.104e-07	10
AT4G33260	1.40368e-17	2.54656	0.886	0.413	2.06201e-13	11
AT5G25090	3.71174e-17	2.43094	0.386	0.057	5.45255e-13	11
AT1G63100	6.91223e-17	2.62889	0.795	0.313	1.01541e-12	11
AT1G03780	2.46044e-15	1.93254	0.591	0.156	3.61439e-11	11
AT3G25980	7.86387e-15	2.18281	0.614	0.188	1.1552e-10	11
AT5G37247	1.10582e-14	1.88775	0.341	0.049	1.62445e-10	11
AT5G44040	5.2464e-14	2.43487	0.432	0.091	7.70696e-10	11
AT5G13830	1.58063e-13	2.12917	0.386	0.071	2.32194e-09	11
AT5G13840	6.58367e-13	2.28469	0.75	0.366	9.67141e-09	11
AT5G06150	2.67119e-12	1.93486	0.682	0.27	3.92398e-08	11
AT4G01730	4.92929e-12	2.01156	0.523	0.148	7.24113e-08	11
AT5G66230	7.58586e-11	1.77928	0.591	0.206	1.11436e-06	11
AT4G33270	7.61049e-11	2.17475	0.795	0.532	1.11798e-06	11
AT3G17360	9.23007e-11	1.75239	0.614	0.238	1.3559e-06	11
AT1G49870	2.10326e-10	1.6118	0.477	0.137	3.0897e-06	11
AT4G31840	6.71232e-10	1.73267	0.682	0.361	9.8604e-06	11
AT4G38062	7.14186e-10	1.6721	0.545	0.19	1.04914e-05	11
AT5G55520	1.15744e-09	1.0582	0.5	0.153	1.70029e-05	11
AT3G19050	1.35505e-09	1.74801	0.773	0.389	1.99057e-05	11
AT3G26050	1.53924e-09	1.04632	0.455	0.132	2.26115e-05	11
AT1G20020	1.14932e-09	1.29272	0.952	0.652	1.68835e-05	12
AT5G14740	1.5734e-09	2.42928	0.452	0.144	2.31132e-05	12
AT3G01500	3.45883e-09	1.5677	0.881	0.716	5.08103e-05	12
AT1G58602	4.17066e-09	1.80689	0.571	0.217	6.12669e-05	12
AT3G14415	1.90273e-07	1.12894	0.81	0.477	0.00279511	12
AT2G05310	2.02644e-07	1.02992	0.762	0.459	0.00297685	12
AT5G24150	9.9057e-07	1.60996	0.333	0.098	0.0145515	12
AT4G28080	1.11845e-06	1.36055	0.714	0.44	0.01643	12
AT4G16860	1.36384e-06	1.12668	0.548	0.231	0.0200348	12
AT2G39730	1.57233e-06	0.920582	0.905	0.799	0.0230975	12
AT3G14420	1.62783e-06	1.38806	0.619	0.35	0.0239128	12
AT2G13360	2.20713e-06	1.31757	0.69	0.436	0.0324227	12
AT3G20810	1.14029e-05	1.0898	0.857	0.695	0.167508	12
AT1G10657	1.42597e-05	0.991467	0.5	0.235	0.209475	12
AT1G67090	1.47329e-05	0.374062	1	1	0.216427	12
AT1G25440	2.31155e-05	1.11948	0.619	0.338	0.339566	12
AT2G29320	3.63307e-05	1.73015	0.286	0.098	0.533699	12
AT3G53470	4.66086e-05	1.67429	0.357	0.143	0.684681	12
AT3G46530	5.04015e-05	1.35069	0.357	0.143	0.740399	12
AT1G72640	5.14775e-05	1.5747	0.381	0.168	0.756205	12
AT3G58710	5.89787e-25	1.54291	0.514	0.052	8.66398e-21	13
AT1G11450	3.45107e-19	2.55308	0.457	0.06	5.06962e-15	13
AT5G42690	7.82666e-19	2.99389	0.514	0.08	1.14974e-14	13
AT5G28490	3.23711e-18	2.35463	0.457	0.063	4.75532e-14	13
AT4G04450	1.51813e-17	1.54678	0.4	0.049	2.23013e-13	13
AT3G57600	5.35861e-17	2.21158	0.543	0.1	7.8718e-13	13
AT1G23170	3.47891e-16	1.88893	0.514	0.089	5.11052e-12	13
AT3G24140	1.04854e-15	2.8106	0.543	0.111	1.54031e-11	13
AT5G53592	8.04658e-15	2.83204	0.514	0.104	1.18204e-10	13
AT3G56620	2.31923e-14	1.90193	0.486	0.094	3.40695e-10	13
AT4G01440	2.51756e-14	3.07938	0.657	0.19	3.69829e-10	13
AT2G34850	3.12839e-14	2.20853	0.371	0.054	4.59561e-10	13
AT1G04920	4.72547e-14	1.80777	0.257	0.024	6.94171e-10	13
AT5G02460	2.80087e-13	1.93705	0.286	0.033	4.11448e-09	13
AT1G17830	4.86871e-13	1.47836	0.314	0.04	7.15214e-09	13
AT5G25980	5.24882e-13	1.57148	1	1	7.71052e-09	13
AT5G26000	9.20446e-13	1.55202	1	1	1.35213e-08	13
AT5G61740	1.41456e-12	2.54139	0.457	0.097	2.07799e-08	13
AT4G05010	1.45184e-12	2.3225	0.571	0.153	2.13276e-08	13
AT5G48850	3.67611e-12	2.23761	0.286	0.037	5.4002e-08	13
AT2G43795	2.71992e-63	2.69444	0.676	0.027	3.99557e-59	14
AT2G40260	1.19172e-50	2.97771	0.912	0.09	1.75063e-46	14
AT4G00910	1.99854e-49	1.9951	0.588	0.027	2.93586e-45	14
AT5G11400	4.36637e-47	3.08713	0.529	0.023	6.4142e-43	14
AT3G61035	4.97369e-47	3.34308	0.853	0.089	7.30636e-43	14
AT5G10800	2.72154e-46	2.69309	0.853	0.085	3.99794e-42	14
AT1G19790	7.40793e-46	2.96633	0.706	0.054	1.08822e-41	14
AT5G14000	1.32679e-42	2.7583	0.853	0.099	1.94905e-38	14
AT5G49520	1.73138e-40	2.79172	0.676	0.058	2.54339e-36	14
AT1G35830	5.964e-40	1.45993	0.588	0.039	8.76112e-36	14
AT5G24600	5.14678e-38	3.35231	0.559	0.039	7.56062e-34	14
AT1G18400	4.33771e-35	2.82352	0.824	0.117	6.3721e-31	14
AT5G36110	9.411e-33	3.03878	0.5	0.036	1.38248e-28	14
AT5G11320	2.55474e-32	2.81288	0.471	0.032	3.75291e-28	14
AT3G02940	3.41327e-32	2.36098	0.441	0.027	5.01409e-28	14
AT5G10520	3.29952e-31	3.11974	0.647	0.074	4.84699e-27	14
AT2G47460	1.15148e-30	2.90588	0.588	0.06	1.69152e-26	14
AT1G07220	6.94799e-30	2.35786	0.941	0.204	1.02066e-25	14
AT4G18540	9.24364e-30	3.16122	0.5	0.043	1.35789e-25	14
AT4G37050	1.3335e-29	2.91838	0.441	0.03	1.95891e-25	14
AT1G20150	5.87384e-23	1.77688	0.912	0.22	8.62867e-19	15
AT1G47980	1.85351e-19	1.48207	1	1	2.72281e-15	15
AT4G28395	1.09943e-18	1.36121	1	0.998	1.61507e-14	15
AT1G34630	5.27237e-18	1.8593	0.618	0.123	7.74511e-14	15
AT1G61340	6.05373e-18	2.71833	0.941	0.481	8.89292e-14	15
AT3G11980	2.22055e-17	1.74096	0.971	0.948	3.26199e-13	15
AT1G65620	4.71545e-17	2.55003	0.853	0.305	6.92699e-13	15
AT1G78230	2.45965e-15	2.56016	0.618	0.147	3.61323e-11	15
AT5G05270	3.09496e-15	1.67736	1	0.819	4.5465e-11	15
AT3G02040	9.54624e-15	1.87403	0.794	0.27	1.40234e-10	15
AT3G16340	1.13627e-14	2.44434	0.941	0.807	1.66919e-10	15
AT1G34640	3.76261e-14	1.83421	0.735	0.223	5.52728e-10	15
AT5G62320	5.40945e-14	1.97178	0.853	0.359	7.94649e-10	15
AT4G30470	2.35106e-13	1.63498	0.941	0.673	3.4537e-09	15
AT2G47160	3.50127e-13	1.63359	0.971	0.746	5.14336e-09	15
AT3G05870	9.3612e-13	2.31692	0.824	0.425	1.37516e-08	15
AT3G13220	1.77858e-12	1.49277	1	0.836	2.61274e-08	15
AT3G02030	2.87793e-12	1.59383	0.882	0.437	4.22768e-08	15
AT4G18190	5.57771e-12	1.60949	0.971	0.609	8.19365e-08	15
AT5G20030	7.43272e-12	2.11539	0.618	0.19	1.09187e-07	15
