## Supplementary material for "Single-nuclei RNA-sequencing of plant tissues": Suppl. Table 3

### Sheet: Sheet1
gene	Forward primer	Reverse primer	length(bp)
pAT5G20030	gatatgaataagtactgcaagggaaag	gattgctgcttcaaaaacacctta	1609
pAT1G23520	aaggaataaaagactaatgcgtctga	tccactcttaaaatttagtcgatagagag	919
pAT1G63100	agtctacattcgtccttgctttc	cctctacaaaatctacctaacccaat	2756
pAT2G38995	attgtcaactccctatctcttgttag	gattactctccaactttgcctttag	1644
pAT2G16750	tgccagacgagttgtttttagg	gctctcacaacttcttttttttcttc	1506
pAT4G11290	aaccgtgttattgaaccagttaag	gagacacttagaaaatttggtttaactatg	3869
pAT3G51740	ctagtgtgccgcacgatt	agagcaggggagcttgag	446
pAT1G54500	gtttggtaggaaggtggggag	ggttgtctttacttcttataatttcggag	636
pAT5G08250	gtcatcatcggagactgaacc	cccttggtgtttcttctggc	1326
pAT3G05570	actgattctccctctctcgtc	ttaaggcttatcctaaaaagtaacatctaag	998
